# Adaptive evolution in DNMT2 supports its role in the dipteran immune response

**DOI:** 10.1101/2020.09.15.297986

**Authors:** Tamanash Bhattacharya, Danny W. Rice, Richard W. Hardy, Irene L.G. Newton

**Affiliations:** Department of Biology, Indiana University Bloomington, USA

**Keywords:** Methyltransferase, Adaptive Evolution, Diptera, Drosophilidae, Culicidae, Virus, Wolbachia

## Abstract

Eukaryotic nucleic acid methyltransferase (MTase) proteins are essential mediators of epigenetic and epitranscriptomic regulation. DNMT2 belongs to a large, conserved family of DNA MTases found in many organisms, including holometabolous insects like fruit flies and mosquitoes, where it is the lone MTase. Interestingly, despite its nomenclature, DNMT2 is not a DNA MTase, but instead targets and methylates RNA species. A growing body of literature suggest DNMT2 mediates the host immune response against a wide range of pathogens, including RNA viruses. Evidence of adaptive evolution, in the form of positive selection, can often be found in genes that are engaged in conflict with pathogens like viruses. Here we identify and describe evidence of positive selection that has occurred at different times over the course of DNMT2 evolution within dipteran insects. We identify specific codons within each ortholog that are under positive selection, and find they are restricted to four distinct domains of the protein and likely influence substrate binding, target recognition, and adaptation of unique intermolecular interactions. Additionally, we describe the role of the Drosophila-specific host protein IPOD, in regulating the expression and/or function of fruit fly DNMT2. Finally, heterologous expression of these orthologs suggest that DNMT2’s role as an antiviral is host dependent, indicating a requirement for additional host-specific factors. Collectively, our findings highlight the adaptive evolution of DNMT2 in Dipteran insects, underscoring its role as an important, albeit non-canonical, regulator of host-pathogen interactions in mosquitoes and fruit flies.
